# Metastatic Osteosarcoma is Characterized by Loss of Osteoblastic Lineage Fidelity

**DOI:** 10.64898/2026.06.10.731352

**Authors:** Yutaro Tanaka, James J. Morrow, Salvador Casaní-Galdón, Erica M. Pimenta, Jiayi Li, Byron Butaney, Chadi A. El Farran, Julie Karam, Joshua P. D’Antonio, Kevin Bi, Laura Valderrábano, Sabrina Y. Camp, Yun Jee Kang, Shreya Johri, Lester Heredia Gopar, Shreya Raman, Breanna Titchen, Jingxin Fu, Josephine Yates, Samantha E. Hoffman, Theodora Pappa, Emma Su, Jihye Park, Amanda E. Garza, Anwesha Nag, Aurelia R. Reynolds, Mark Connelly, Sébastien Vigneau, Aaron R. Thorner, Megan E. Anderson, Jovana Pavisic, Brian D. Crompton, Eliezer M. Van Allen, Katherine A. Janeway, Natalie B. Collins, Bradley E. Bernstein, Riaz Gillani

## Abstract

Osteosarcoma (OS) is a rare and aggressive bone cancer with limited therapeutic progress in several decades. To characterize the transcriptional diversity of malignant cell states in OS, we analyzed single-nucleus RNA sequencing data from 24 tumors, including both primary and metastatic lesions. We identified a canonical osteoblastic cell state that predominated in primary tumor cells, but was dampened in metastases. Integrating tumor data with data from embryonic skeletal development and an experimental osteoblast differentiation model revealed that metastatic OS cells resemble poorly specified mesenchyme enriched for non-osseous programs. Clonal populations in metastatic samples acquired mesenchymal cell states distinct from paired primary tumors. Similar cell state shifts were evident in post-treatment primary tumors relative to paired pre-treatment samples. Our results suggest that localized post-treatment and metastatic OS malignant cells lose osteoblastic lineage fidelity, which may represent a unifying axis of disease evolution and reveal new therapeutic vulnerabilities.
