## Supplementary Tables for "Metastatic Osteosarcoma is Characterized by Loss of Osteoblastic Lineage Fidelity"

### Sheet: table-1
Sample ID	Sample used in primary analysis	Sex	Sample type	Age at sample collection	Sample site	Treatment before sample acquisition	Most recent treatment received	Metastatic disease at diagnosis	Metastatic development during disease trajectory
1P	Yes	Female	Primary	9	Bone	NO	N/A	No	No
2P	Yes	Female	Primary	4	Bone	NO	N/A	Yes	Yes
3P	Yes	Male	Primary	16	Bone	YES	Chemotherapy (MAP)	Yes	Yes
4P	Yes	Male	Primary	12	Bone	YES	Chemotherapy (MAP)	-	-
5P	Yes	Male	Primary	16	Bone	YES	Chemotherapy (MAP)	Unknown	Unknown
6P	Yes	Male	Primary	11	Bone	NO	N/A	No	Yes
7M	Yes	Male	Metastatic	18	Lung	NO	N/A	No	Yes
8P	Yes	Male	Primary	15	Bone	NO	N/A	Yes	Yes
9P	Yes	Male	Primary	19	Bone	NO	N/A	No	No
10P	Yes	Female	Primary	13	Bone	NO	N/A	Yes	Yes
11M	Yes	Female	Metastatic	21	Paraspinal	NO	N/A	No	Yes
12P1	Yes	Female	Primary	7	Bone	NO	N/A	Unknown	Unknown
12P2	Yes	Female	Primary	7	Bone	YES	Chemotherapy (MAP)	Unknown	Unknown
13P	Yes	Male	Primary	20	Bone	YES	Chemotherapy (MAP-IE)	No	No
14P	Yes	Female	Primary	12	Bone	NO	N/A	Yes	Yes
15M	Yes	Male	Metastatic	17	Lung	NO	N/A	No	Yes
15P	Yes	Male	Primary	16	Bone	YES	Chemotherapy (MAP)	No	Yes
16M1	Yes	Female	Metastatic	11	Lung	NO	N/A	Yes	Yes
16M2	Yes	Female	Metastatic	11	Lung	YES	Gemcitabine, Docetaxel, Dexamethasone, Neulasta	Yes	Yes
17M1	Yes	Male	Metastatic	13	Lung	YES	Chemotherapy (MAP)	Yes	Yes
17M2	Yes	Male	Metastatic	13	Lung	YES	Chemotherapy (MAP)	Yes	Yes
17P	Yes	Male	Primary	13	Bone	YES	Chemotherapy (MAP)	Yes	Yes
18P1	Yes	Male	Primary	15	Bone	NO	N/A	-	-
18P2	Yes	Male	Primary	15	Bone	YES	Chemotherapy (MAP)	-	-
19M	No	Male	Metastatic	9	Kidney	YES	Sorafenib	Unknown	Yes
19P	No	Male	Primary	7	Bone	YES	Chemotherapy (MAP)	Unknown	Yes

### Sheet: table-2
	Estimated Number of Cells	Mean Reads per Cell	Median Genes per Cell	Number of Reads	Valid Barcodes	Sequencing Saturation	Q30 Bases in Barcode	Q30 Bases in RNA Read	Q30 Bases in UMI	Reads Mapped to Genome	Reads Mapped Confidently to Genome	Reads Mapped Confidently to Intergenic Regions	Reads Mapped Confidently to Intronic Regions	Reads Mapped Confidently to Exonic Regions	Reads Mapped Confidently to Transcriptome	Reads Mapped Antisense to Gene	Fraction Reads in Cells	Total Genes Detected	Median UMI Counts per Cell	total_raw_counts	total_output_counts	total_counts_removed	fraction_counts_removed	total_raw_counts_in_cells	total_counts_removed_from_cells	fraction_counts_removed_from_cells	average_counts_removed_per_cell	target_fpr	expected_cells	found_cells	output_average_counts_per_cell	ratio_of_found_cells_to_expected_cells	found_empties	fraction_of_analyzed_droplets_that_are_nonempty	convergence_indicator	overall_change_in_train_elbo	Cells pre QC	Genes pre QC	Minimum gene threshold	Minimum cell threshold	Percent Mitochondrial genes	Percent Hemoglobin genes	Percent Hemoglobin genes
1P	4144	19032	1335	78867461	0.779	0.225	0.93	0.905	0.927	0.905	0.72	0.231	0.29	0.198	0.332	0.153	0.773	26980	2268	15259884	14773729	486155	0.032	15259884	486155	0.032	74.955	0.01	2321	6486	2277.79	2.794	8212	0.441	1.495	997.084	6486	36601	3954	22445	3918	3918	22428
2P	3082	22448	2166	69185265	0.919	0.258	0.929	0.867	0.926	0.762	0.636	0.061	0.4	0.175	0.524	0.043	0.793	27432	4405	20029985	19590527	439458	0.022	20029985	439458	0.022	137.374	0.01	1490	3199	6123.95	2.147	9431	0.253	0.497	1828	3199	36601	2688	22770	2684	2684	22754
3P	4893	14595	1985	71411412	0.902	0.297	0.928	0.88	0.924	0.822	0.679	0.048	0.338	0.293	0.553	0.071	0.823	29028	3776	21844795	21302892	541903	0.025	21844795	541903	0.025	97.237	0.01	2520	5573	3822.52	2.212	9441	0.371	1.151	1403.2	5573	36601	4553	24868	4544	4544	24847
4P	21784	3750	756	81683041	0.924	0.065	0.93	0.845	0.927	0.695	0.573	0.043	0.222	0.307	0.49	0.035	0.773	27379	1046	21929321	12160476	9768845	0.445	21929321	9768845	0.445	718.773	0.01	3837	13591	894.745	3.542	907	0.937	0.736	615.968	13591	36601	7480	19156	7037	7037	19135
5P	4172	18315	1388	76409603	0.842	0.193	0.927	0.857	0.924	0.735	0.344	0.037	0.185	0.122	0.283	0.021	0.771	26843	2134	12958988	12587502	371486	0.029	12958988	371486	0.029	80.165	0.01	2254	4634	2716.34	2.056	8238	0.36	1.625	1062.98	4634	36601	3870	21850	3869	3869	21832
6P	3536	21511	2674	76063565	0.899	0.334	0.93	0.892	0.925	0.886	0.752	0.064	0.353	0.335	0.62	0.061	0.846	27578	5478	24899367	24427084	472283	0.019	24899367	472283	0.019	124.745	0.01	1768	3786	6451.95	2.141	9155	0.293	0.925	1719.06	3786	36601	3203	23064	3167	3167	23047
7M	4472	19476	3286	87098818	0.888	0.334	0.93	0.907	0.924	0.904	0.82	0.063	0.348	0.409	0.647	0.102	0.84	29055	6025	29633035	28980884	652151	0.022	29633035	652151	0.022	113.973	0.01	2458	5722	5064.82	2.328	9242	0.382	0.686	2595.54	5722	36601	4371	24881	4369	4369	24864
8P	5611	14125	1876	79254588	0.924	0.112	0.931	0.891	0.927	0.834	0.693	0.075	0.376	0.242	0.563	0.046	0.82	28961	3170	30962816	30126688	836128	0.027	30962816	836128	0.027	140.384	0.01	2660	5956	5058.21	2.239	10782	0.356	0.372	1633.86	5956	36601	4886	24678	4875	4875	24658
9P	3234	24102	2836	77946359	0.924	0.249	0.927	0.866	0.923	0.773	0.623	0.058	0.345	0.221	0.514	0.045	0.873	28446	6436	24887158	24483610	403548	0.016	24887158	403548	0.016	112.097	0.01	1606	3600	6801	2.242	8732	0.292	1.165	2997.63	3600	36601	2881	23828	2864	2864	23807
10P	2360	34409	2649	81206362	0.889	0.252	0.928	0.857	0.926	0.749	0.538	0.106	0.261	0.171	0.399	0.028	0.771	27151	5576	18417992	17990867	427125	0.023	18417992	427125	0.023	106.542	0.01	1305	4009	4487.62	3.072	8787	0.313	0.938	1477.62	4009	36601	2075	22460	2036	2036	22441
11M	6744	15539	1102	104797166	0.882	0.34	0.925	0.886	0.921	0.87	0.73	0.088	0.206	0.436	0.566	0.07	0.607	28744	1714	22732104	21098357	1633747	0.072	22732104	1633747	0.072	226.878	0.01	2381	7201	2929.92	3.024	5232	0.579	0.215	1594.82	7201	36601	5196	24438	5186	5186	24419
12P2	6917	11626	1511	80420359	0.897	0.228	0.927	0.868	0.922	0.833	0.61	0.043	0.2	0.367	0.526	0.036	0.634	28124	2350	19756984	18469309	1287675	0.065	19756984	1287675	0.065	183.954	0.01	3132	7000	2638.47	2.235	11226	0.384	0.891	1088.28	7000	36601	5757	23458	5750	5750	23440
12P1	6699	9376	1243	62808481	0.832	0.182	0.925	0.865	0.921	0.839	0.521	0.05	0.26	0.211	0.407	0.059	0.795	27770	1918	16180109	15610345	569764	0.035	16180109	569764	0.035	61.51	0.01	3880	9263	1685.24	2.387	11092	0.455	0.565	713.34	9263	36601	6350	23283	6350	6350	23266
13P	5126	14956	1044	76666896	0.825	0.258	0.924	0.878	0.92	0.851	0.451	0.045	0.161	0.245	0.346	0.057	0.703	25597	1820	13678001	13110346	567655	0.042	13678001	567655	0.042	87.642	0.01	2764	6477	2024.14	2.343	11409	0.362	1.011	862.398	6477	36601	4619	20733	4615	4615	20713
14P	1296	53349	2628	69140152	0.821	0.337	0.925	0.856	0.923	0.752	0.369	0.049	0.176	0.144	0.289	0.027	0.674	24754	5272	8608229	8428226	180003	0.021	8608229	180003	0.021	100.673	0.01	696	1788	4713.77	2.569	6127	0.226	2.426	1350.43	1788	36601	1170	20186	1147	1147	20170
15M	5521	13773	1753	76042303	0.88	0.157	0.926	0.861	0.921	0.845	0.553	0.051	0.272	0.231	0.451	0.046	0.76	28576	2829	20675446	19866172	809274	0.039	20675446	809274	0.039	129.879	0.01	2675	6231	3188.28	2.329	8197	0.432	0.626	1199.35	6231	36601	4988	24273	4963	4963	24256
15P	6514	13277	1718	86488571	0.903	0.233	0.925	0.875	0.921	0.829	0.68	0.046	0.367	0.267	0.577	0.049	0.78	28488	2900	28413766	27365221	1048545	0.037	28413766	1048545	0.037	145.107	0.01	3037	7226	3787.05	2.379	9439	0.434	1.365	1524.47	7226	36601	5642	24196	5624	5624	24177
16M1	6535	12129	897	79265049	0.862	0.341	0.929	0.879	0.926	0.836	0.595	0.054	0.264	0.277	0.481	0.055	0.825	28173	1296	20431032	19633710	797322	0.039	20431032	797322	0.039	86.59	0.01	3501	9208	2132.24	2.63	5064	0.645	0.954	1478.18	9208	36601	6208	24011	6078	6078	23991
16M2	6506	10562	1625	68717966	0.906	0.372	0.929	0.894	0.924	0.897	0.781	0.047	0.376	0.358	0.639	0.088	0.826	28364	2983	21530574	20890039	640535	0.03	21530574	640535	0.03	97.301	0.01	3275	6583	3173.33	2.01	9623	0.406	1.616	1413.29	6583	36601	6091	24224	6090	6090	24203
17P	3546	21044	1587	74622845	0.837	0.468	0.928	0.865	0.925	0.78	0.487	0.055	0.272	0.16	0.378	0.049	0.873	27295	3185	12384275	12163244	221031	0.018	12384275	221031	0.018	57.217	0.01	1960	3863	3148.65	1.971	7955	0.327	0.459	1164	3863	36601	3363	22293	3363	3363	22275
17M1	4697	18682	1611	87747416	0.844	0.364	0.925	0.882	0.922	0.89	0.609	0.061	0.31	0.238	0.47	0.072	0.811	30300	3006	19753544	19233766	519778	0.026	19753544	519778	0.026	100.44	0.01	2400	5175	3716.67	2.156	8744	0.372	0.387	1513.51	5175	36601	4256	25477	4245	4245	25459
17M2	5728	12090	1531	69249693	0.898	0.369	0.928	0.891	0.925	0.908	0.798	0.067	0.373	0.358	0.657	0.067	0.823	26908	3358	21953018	21298041	654977	0.03	21953018	654977	0.03	110.638	0.01	2906	5920	3597.64	2.037	7963	0.426	0.204	1923.73	5920	36601	5345	22535	5307	5307	22516
18P1	9211	11621	1336	107038818	0.928	0.176	0.926	0.818	0.923	0.633	0.434	0.041	0.171	0.222	0.362	0.026	0.727	28708	2085	22641002	21222892	1418110	0.063	22641002	1418110	0.063	130.018	0.01	4584	10907	1945.81	2.379	11464	0.488	0.506	910.96	10907	36601	8254	24489	8241	8241	24471
18P2	3005	27618	2162	82991774	0.89	0.27	0.927	0.847	0.923	0.773	0.467	0.032	0.218	0.217	0.398	0.032	0.716	28837	4418	16275746	15798536	477210	0.029	16275746	477210	0.029	146.924	0.01	1419	3248	4864.08	2.289	8918	0.267	1.02	1924.28	3248	36601	2627	23160	2612	2612	23143
19P	696	138698	85	96533490	0.669	0.593	0.927	0.839	0.925	0.76	0.114	0.068	0.021	0.025	0.038	0.007	0.593	16428	454	915890	881139	34751	0.038	915890	34751	0.038	10.049	0.01	1156	3458	254.812	2.991	1877	0.648	0.56	326.592	3458	36601	133	9791	119	119	9776
19M	3367	33728	2337	113561916	0.879	0.537	0.928	0.859	0.924	0.781	0.541	0.063	0.304	0.173	0.427	0.045	0.851	28404	4667	17690882	17360282	330600	0.019	17690882	330600	0.019	88.325	0.01	1742	3743	4638.07	2.149	9023	0.293	1.565	1589.56	3743	36601	3123	24145	3110	3110	24128

### Sheet: table-3
General NK/T	CD2	CD3E	CD3D	CD3G	NKG7	GNLY	KLRD1	KLRB1
NK	NKG7	KLRD1	TYROBP	GNLY
CD4+ T	IL7R	MAL	LTB	CD4
CD8+ T	CD8A	CD8B	TMSB10	HCST
Regulatory T	RTKN2	FOXP3	CD4	IL2RA
Exhausted T	PDCD1	LAG3	TOX
B	CD19	CD79A	CD79B	JCHAIN
Plasma	MZB1	IGHG2	IGHA1	IGHA2
General Myeloid	LYZ	CD68	CD74	CD14	FCGR3A
General Macrophage	MSR1	C1QC	FOLR2	CTSD	CD68	GPNMB
General Monocyte	LYZ	VCAN	FN1	HLA-DRA	HLA-DRB1
General Neutrophil	S100A8	IFITM2	FCGR3B
General Dendritic	HLADPB1	AREG	FCER1A
Classically Activated Macrophage	NR4A3	IL1B	CCL3	CCL4	APOE	TXNIP
Angiogenic Macrophage	SPP1	ADAM8	VIM	VCAN
CD14+ Monocyte	CD14	VCAN	S100A8	S100A9	S100A12
CD16+ Monocyte	CDKN1C	LILRB2	TGAL	CX3CR1
Conventional Dendritic Cells 1	CLEC9A	IRF8	IDO1	XCR1	THBD	IFNG
Conventional Dendritic Cells 2	CD1C	CLEC10A	FCGR2B	CD209
Plasmacytoid Dendritic Cells	NRP1	CLEC4C	IL3RA	CD45RA
Myeloid-Derived Suppressor Cells	VCAN	CLEC4E	CDF3R
Mast	TPSB2	TPSAB1	CPA3
Proximal Tubule	SLC34A1	SLC34A3	CUBN	ALDOB
Henle Loop	SLC12A1	UMOD	AQP1
Macula Densa	SLC9A2	PTGS2	NOS1
Intercalated	ATP6V1B1	SLC4A1	SLC26A4
Thick Ascending Limb	SLC12A1	UMOD	CLDN16
Connecting Tubule	AQP2	SLC8A1
Distal Convoluted Tubule	SLC12A3	CLDN10	TRPM6	SLC8A1
Collecting Duct	AQP2	KCNJ1	SLC12A1	SLC26A4
Podocyte	NPHS1	NPHS2	WT1
Proliferating	MKI67	TOP2A	CCNB1	CCNB2
Basal	KRT5	KRT14	TP63
Alveolar Type 1	AQP5	AGER	PDPN
Alveolar Type 2	SFTPC	SFTPB	ABCA3
Ciliated	FOXJ1
Goblet	MUC5AC	MUC5AB	SCGB1A1
Myeloid	CD74	CD163	CD14	CD68	LYZ
NK/T	NKG7	GNLY	CD8A	IL7R	CD3D	CD4	CD3G
Osteoclast	ACP5	CTSK	MMP9	SIGLEC15
Myoblast	MYLPF	TTN	MYOG	MYL1
Osteoblast	COL1A1	COL1A2	ALPL	SP7	BGLAP	IBSP	SATB2
Chondroblast	COL2A1	COL2A2	SOX9	MMP13
MSC	ENG	NT5E	THY1
Endothelial	PECAM1	CD34	ENG	VWF	CDH5
Epithelial	EPCAM	KRT18	KRT8	KRT19
Fibroblast	TAGLN	COL3A1	FBN1	POSTN	FGFR1	DCN	LUM	PDGFRB
Venous Endothelial	VCAM1	SELP	ACKR1
Capillary Endothelial	CA4	FCN3	EDN1	CD36	CYB5A	ACVRL1
Tip-Like Endothelial	CXCR4	ESM1	NID2	PGF	LXN	APLN	ANGPT2
Lymphatic Endothelial	PROX1	PDPN	LYVE1
Arterial Endothelial	GJA5	FBLN5	LTBP4

### Sheet: table-4
MP-3	MP-4	MP-7	MP-9
COL24A1	COL4A2	PDGFRB	LIMCH1
SLC8A3	COL4A1	CALD1	CCBE1
CD36	IGFBP7	PLXDC2	CELF2
COL13A1	LDB2	COL6A3	SVEP1
ANO5	CD34	MAML2	NEBL
COL22A1	RAPGEF5	COL6A2	ITGA8
SMPD3	ITGA1	PRSS23	MYH10
PHOSPHO1	CDH13	COL3A1	SCN7A
MTSS1	TM4SF1	CACNA1C	A2M
RHBDL2	TIMP3	COL4A2	ABI3BP
SATB2	ADGRL4	POSTN	PLEKHH2
PTPRZ1	SLC2A3	COL6A1	SYNE1
GRAMD1B	PREX2	NID2	ZBTB16
MAMDC2	ADGRF5	EGFR	THBS1
ROBO2	RBPMS	KIAA1549L	DUSP1
SLC36A2	A2M	CCDC102B	ADH1B
SPECC1	PLEKHG1	DLC1	SELENOP
ELMO1	ENG	IGFBP7	CDH13
KCNMA1	AQP1	LAMB1	RGCC
PLCB4	TSHZ2	COL5A3	CACNB2
PANX3	DLC1	COL18A1	NAV2
MEF2C	SOX18	VCAN	FHL1
PDZD2	AKT3	COL4A1	ZFP36
CADM1	COL15A1	FBN1	BMP5
INSC	ARHGAP29	PDE3A	RBMS3
ADGRD1	EPAS1	SETBP1	SLIT2
SGMS2	GRB10	PRRX1	PMP22
COL11A2	MECOM	TPM1	IL16
CYFIP2	CACNA1C	NFKBIZ	TIMP3
CPE	TMSB4X	LAMA4	THRB
GALNT3	ETS1	ITGA1	DPP6
PREX1	LAMB1	JAG1	GPC3
GXYLT2	SPARCL1	IGFBP4	SAT1
SDK2	HLA-B	NOTCH3	CYP7B1
INPP4A	TSPAN18	SH3RF3	FOS
ITGA10	CALD1	PEAK1	NPNT
CDH2	COL6A3	FRMD4A	SYN3
PTH1R	UACA	MYOF	NFASC
SLC44A5	IGFBP3	ARHGAP24	LAMA4
SEMA4D	ARHGAP15	EDNRA	FRAS1
ADAMTS10	ERG	FBXL7	JUND
HPCAL1	B2M	TNS3	ADARB1
APCDD1	HSPG2	AHR	DOCK4
MYO10	RASGRF2	TCF7L1	PKNOX2
FRMD4B	TCF4	PHLDB2	RFX2
ARL15	GALNT18	ST5	RYR2
ANGPT1	SULF2	RBMS3	SDK1
HOMER2	ITGA6	NHSL2	GALNT17
NCAM1	RAPGEF4	HMCN1	CBLB
LHFPL2	CCDC102B	NNMT	PLXDC2
PTPN4	CAV1	ETV6	KITLG
AFDN	PDGFRB	RFX8	LITAF
MICAL3	PRKCH	FAP	DLGAP1
NHSL1	MAML2	VMP1	MFAP4
COL1A2	THY1	SVIL	ADGRB3
BAMBI	NRP1	PLXNA2	MAOB
CREB3L1	EFNB2	EPS8	ZHX2
CGREF1	SLCO3A1	EPHA3	VGLL3
B4GALNT3	PTPRE	SLIT2	DCC
SLC39A11	RGS5	SUGCT	PLPP3
FAT3	NHSL2	ITGA11	LIFR
ABLIM1	IFI27	EXT1	GAS7
TMEM117	PDE10A	EPAS1	PDZRN3
XPR1	FN1	CFH	DTNA
UST	IFITM2	ROR1	NCAM2
LDLRAD4	EBF2	PPARG	L3MBTL4
IBSP	COL3A1	PDE7B	LMCD1
LRRC1	PTPRM	BNC2	TNIK
SP7	TMSB10	LTBP2	DAAM1
SMAD6	IGFBP4	ATXN1	SGCG
PATJ	IFITM3	TNS1	OSMR
FARP2	HEG1	STK32B	PDE3B
PCOLCE2	GRK5	PRKG1	JUNB
PDGFD	COL5A3	TFPI	PEAK1
WWP1	IFITM1	VCL	CACNA1D
GNAI1	PXDN	NRP1	LAMC1
TG	FOXP1	MSRB3	C7
ADAMTS6	ADAMTSL3	FN1	MAOA
OPN3	MYO1B	ACTA2	FOSB
BOC	XAF1	COL16A1	ZBTB20
EXPH5	ELMO1	OLFML2B	SH3RF3
CACNB4	GUCY1A2	EDIL3	SRGAP1
PDGFC	JAG1	COL8A1	CADM2
TPD52	DIAPH2	STXBP5	SESN3
AK5	NEDD9	FOXP1	SH3D19
ADAMTS17	AHR	MEGF10	MAP3K5
ADAM22	SGIP1	ACTN1	ARHGAP6
MAML3	DISC1	DCLK1	YBX3
CDC42EP3	MGP	EBF1	PNRC1
FAM20C	LHFPL6	TGFB3	BTG2
TBRG1	FLNB	THY1	CRIM1
ZBTB7C	TNS1	UACA	EGR1
FAH	TRPC6	PLXDC1	DEPP1
FGFR1	RASGRP3	ITGB5	ST8SIA1
AHCYL2	VEGFC	RUNX1	FGF14
GTF2IRD1	DOCK9	DDAH1	SSBP2
MAD1L1	EPS8	RFTN1	FOXO3
ZEB1	ATP8B1	PXDN	IL1R1
PTPRS	GPRIN3	ECE1	MAML3
LIFR	RNF152	HGF	ST6GALNAC5
